# Transcriptomic Organization of Human Posttraumatic Stress Disorder

**DOI:** 10.1101/2020.01.27.921403

**Authors:** Matthew J. Girgenti, Jiawei Wang, Dingjue Ji, Dianne Cruz, Traumatic Stress Brain Research Study Group, the Million Veteran Program, Murray B. Stein, Joel Gelernter, Keith Young, Bertrand R. Huber, Douglas E. Williamson, Matthew J. Friedman, John H. Krystal, Hongyu Zhao, Ronald S. Duman

**Affiliations:** Department of Psychiatry, Yale University School of Medicine, 34 Park Street, New Haven, CT 06520, USA; Psychiatry Service, VA Connecticut Health Care System, West Haven, CT, 06516; National Center for PTSD, U.S. Department of Veterans Affairs; Department of Biostatistics, Yale School of Public Health, New Haven, CT, 06510, USA; Program of Computational Biology and Bioinformatics, Yale University, New Haven, CT, 06510, USA; Department of Psychiatry and Behavioral Sciences, Duke University Medical Center, 300 North Duke St, Durham, North Carolina, 27701 USA; VA San Diego Healthcare System, La Jolla, CA, 92161; Departments of Psychiatry and of Family Medicine and Public Health, University of California, San Diego, La Jolla, CA 92093; Baylor Scott & White Psychiatry, Temple, TX, USA; Department of Psychiatry, Texas A&M College of Medicine, College Station, TX, USA; Department of Veterans Affairs, VISN 17 Center of Excellence for Research on Returning War Veterans, Waco, TX, 76711, USA; Central Texas Veterans Health Care System, Temple, TX, 76504, USA; VA Boston Healthcare System, Boston, MA, USA; Boston University Alzheimer’s Disease Center and CTE Center, Department of Neurology, Boston University School of Medicine, Boston, MA, USA; Durham VA Healthcare System, 508 Fulton St, Durham, North Carolina, 27705 USA; Department of Psychiatry, Geisel School of Medicine at Dartmouth, Dartmouth Hanover, NH, USA

**Keywords:** Posttraumatic Stress Disorder, Major Depressive Disorder, Transcriptomics, Genomics, Prefrontal Cortex

## Abstract

Posttraumatic stress disorder (PTSD) affects approximately 8% of the general population, with higher rates in extreme stress groups, including combat veterans or victims of sexual assault. Despite extensive study of the neurobiological correlates of PTSD, little is known about its molecular substrates. Here differential gene expression and network analyses of 4 prefrontal cortex (PFC) postmortem subregions of male and female PTSD subjects demonstrates extensive remodeling of the transcriptomic landscape. The data revealed a highly connected down-regulated set of interneuron transcripts in the most significant gene network associated with PTSD and integration of this data with genotype data from the largest PTSD GWAS identified the interneuron synaptic gene *ELFN1* as conferring significant genetic liability for PTSD. We also identified marked sexual dimorphism in the transcriptomic signatures that could contribute to the higher rates of PTSD in women. Comparison with a matched major depressive disorder (MDD) cohort revealed significant divergence between the molecular profiles of subjects with PTSD and depression despite their high comorbidity. Our analysis provides convergent systems-level evidence of genomic networks within the PFC that contribute to the pathophysiology of PTSD in humans.
