## Supplementary Table 4 for "Transcriptomic Organization of Human Posttraumatic Stress Disorder"

### Sheet: Cortex-TWAS
gene	geneid	chr	start_pos	test_score	p_value	padj	differentially expressed
ARL17A	ENSG00000185829	17	46516702	18.3871	1.72671e-09	1.64262e-05
ELFN1	ENSG00000225968	7	1688119	12.5293	2.43509e-06	0.023165	DEG
GDF1	ENSG00000130283	19	18868545	15.4251	1.27328e-07	0.00121127
GJC1	ENSG00000182963	17	44798448	21.1998	5.5842e-10	5.31225e-06	DEG
LRRC37A	ENSG00000176681	17	46292733	11.4145	1.68404e-06	0.0160203
LRRC37A2	ENSG00000238083	17	46511511	19.2369	5.86256e-10	5.57706e-06	DEG
MAPT	ENSG00000186868	17	45894382	21.7327	1.00363e-10	9.54749e-07	DEG
MST1R	ENSG00000164078	3	49887002	12.3079	1.11719e-06	0.0106279	DEG
NDUFAF3	ENSG00000178057	3	49020459	13.1804	1.79997e-06	0.0171231
NRG2	ENSG00000158458	5	139846779	12.8151	1.72941e-06	0.0164519
PCDHA9	ENSG00000204961	5	140847463	4.7947	1.62919e-06	0.0154985
PLEKHM1	ENSG00000225190	17	45435900	22.0766	1.20237e-10	1.14382e-06
RBM6	ENSG00000004534	3	49940007	13.2269	2.53178e-07	0.00240848	DEG
RNF123	ENSG00000164068	3	49689538	17.7885	2.71207e-09	2.57999e-05
TRAIP	ENSG00000183763	3	49828601	12.9551	1.12423e-06	0.0106948
ZHX3	ENSG00000174306	20	41178448	10.4199	4.18199e-06	0.0397833	DEG
ZSWIM6	ENSG00000130449	5	61332258	4.56366	5.027e-06	0.0478219

### Sheet: CNS-TWAS
gene	geneid	chr	start_pos	test_score	p_value	padj	differentially expressed
ADAM11	ENSG00000073670	17	44758988	15.2857	2.0346e-07	0.00229788
ARHGAP27	ENSG00000159314	17	45393902	14.1466	4.10587e-07	0.00463717	DEG
ARL17A	ENSG00000185829	17	46516702	22.7267	2.15822e-11	2.43749e-07
CRHR1	ENSG00000120088	17	45784280	22.7585	1.11186e-10	1.25573e-06
DDX49	ENSG00000105671	19	18919705	13.4863	6.63381e-07	0.00749222
GDF1	ENSG00000130283	19	18868545	16.2469	3.71226e-08	0.000419263
GJC1	ENSG00000182963	17	44798448	23.7583	2.74888e-11	3.10458e-07	DEG
GOSR2	ENSG00000108433	17	46923075	12.4625	2.08312e-06	0.0235267
LRRC37A	ENSG00000176681	17	46292733	16.1588	1.23512e-08	0.000139495
LRRC37A2	ENSG00000238083	17	46511511	24.0516	4.39548e-12	4.96426e-08	DEG
MAPK1IP1L	ENSG00000168175	14	55051647	-4.96973	6.70449e-07	0.00757205	DEG
MAPT	ENSG00000186868	17	45894382	22.7276	3.47633e-11	3.92617e-07	DEG
MON1A	ENSG00000164077	3	49907160	17.2749	1.60035e-08	0.000180743
MST1R	ENSG00000164078	3	49887002	12.2831	1.24317e-06	0.0140404	DEG
NDUFAF3	ENSG00000178057	3	49020459	12.4199	3.77609e-06	0.0426472
NPRL2	ENSG00000114388	3	50347330	12.0434	3.37473e-06	0.0381142
PCDHA5	ENSG00000204965	5	140821604	14.1015	3.20516e-07	0.0036199
PLEKHM1	ENSG00000225190	17	45435900	25.8883	4.36218e-12	4.92664e-08
PSMG3	ENSG00000157778	7	1567332	12.6187	2.04775e-06	0.0231273	DEG
RBM6	ENSG00000004534	3	49940007	14.4843	6.25547e-08	0.000706492	DEG
RNF123	ENSG00000164068	3	49689538	17.6525	2.56851e-09	2.90087e-05
SLC35A4	ENSG00000176087	5	140564828	14.8182	2.82612e-07	0.00319182	DEG
SPPL2C	ENSG00000185294	17	45844881	14.9806	2.70471e-07	0.00305469
TCTA	ENSG00000145022	3	49412206	12.3561	1.6447e-06	0.0185752	DEG
TRAIP	ENSG00000183763	3	49828601	12.5639	1.5523e-06	0.0175316
UBA7	ENSG00000182179	3	49805209	16.7923	1.90557e-08	0.000215215	DEG
WDR55	ENSG00000120314	5	140664676	11.3765	4.17788e-06	0.047185	DEG

### Sheet: Non-CNS TWAS
gene	geneid	chr	start_pos	test_score	p_value	padj	differentially expressed
ABHD1	ENSG00000143994	2	27123789	14.4032	3.69741e-07	0.00531835	DEG
ADAM11	ENSG00000073670	17	44758988	14.4602	3.70658e-07	0.00533155
ARHGAP27	ENSG00000159314	17	45393902	24.3465	1.09505e-11	1.57511e-07	DEG
ARL17A	ENSG00000185829	17	46516702	20.6764	2.914e-10	4.1915e-06
CBWD6	ENSG00000215126	9	41131306	14.0211	2.44082e-07	0.00351087
CRHR1	ENSG00000120088	17	45784280	30.103	4.52971e-14	6.51553e-10
CRLF1	ENSG00000006016	19	18572220	13.641	4.54812e-07	0.00654202	DEG
DDX49	ENSG00000105671	19	18919705	12.1501	2.74044e-06	0.0394184
FSCN2	ENSG00000186765	17	81528396	14.3929	1.91783e-07	0.00275861
GDF1	ENSG00000130283	19	18868545	16.147	4.41805e-08	0.000635492
GJC1	ENSG00000182963	17	44798448	20.8008	2.88342e-10	4.14751e-06	DEG
GOSR2	ENSG00000108433	17	46923075	12.9006	1.34401e-06	0.0193322
HEXIM1	ENSG00000186834	17	45148502	13.8872	2.88438e-07	0.00414889
HEXIM2	ENSG00000168517	17	45160700	15.926	1.24237e-07	0.00178702	DEG
HPR	ENSG00000261701	16	72063148	14.128	2.89095e-07	0.00415834	DEG
IMPDH2	ENSG00000178035	3	49024325	13.7649	7.49606e-07	0.0107823
LRRC37A	ENSG00000176681	17	46292733	19.7061	4.77161e-10	6.86349e-06
LRRC37A2	ENSG00000238083	17	46511511	469.715	2.27267e-11	3.26901e-07	DEG
MAPK1IP1L	ENSG00000168175	14	55051647	15.6304	1.14207e-07	0.00164275	DEG
MAPT	ENSG00000186868	17	45894382	359.179	1.99415e-11	2.86838e-07	DEG
MON1A	ENSG00000164077	3	49907160	15.8574	7.54212e-08	0.00108486
MPV17L2	ENSG00000254858	19	18193218	16.0608	4.01208e-08	0.000577098
MST1	ENSG00000173531	3	49683947	12.6022	1.01536e-06	0.0146049	DEG
MST1R	ENSG00000164078	3	49887002	14.584	1.42509e-07	0.00204985	DEG
OVOL1	ENSG00000172818	11	65787063	14.5237	4.55788e-07	0.00655605
PCDHA5	ENSG00000204965	5	140821604	17.2911	1.44612e-08	0.00020801
PCDHGB2	ENSG00000253910	5	141360042	12.2898	2.70035e-06	0.0388419	DEG
PLCD3	ENSG00000161714	17	45108959	16.7868	1.91355e-08	0.000275244
PLEKHM1	ENSG00000225190	17	45435900	25.3037	3.91509e-12	5.63147e-08
PSMG3	ENSG00000157778	7	1567332	14.0221	3.03611e-07	0.00436714	DEG
QARS	ENSG00000172053	3	49095932	14.5649	2.426e-07	0.00348956	DEG
RBM6	ENSG00000004534	3	49940007	13.2115	2.57225e-07	0.00369992	DEG
RNF123	ENSG00000164068	3	49689538	17.1489	4.27487e-09	6.14897e-05
SEMA3F	ENSG00000001617	3	50155045	14.5565	2.12388e-07	0.00305499
SLC25A2	ENSG00000120329	5	141302635	13.2255	1.66788e-06	0.0239908
SLC35A4	ENSG00000176087	5	140564828	16.4888	3.38511e-08	0.000486915	DEG
SLC35G2	ENSG00000168917	3	136818647	13.7332	3.3853e-07	0.00486942
SPPL2C	ENSG00000185294	17	45844881	14.4423	4.02817e-07	0.00579412
TRAIP	ENSG00000183763	3	49828601	16.1104	4.41719e-08	0.000635369
UBA7	ENSG00000182179	3	49805209	20.6615	3.42521e-10	4.92683e-06	DEG
WNT3	ENSG00000108379	17	46762506	13.4515	4.26975e-07	0.00614161	DEG
WNT9B	ENSG00000158955	17	46833201	12.5315	2.39937e-06	0.0345126
