## Supplementary Table 5 for "Transcriptomic Organization of Human Posttraumatic Stress Disorder"

	PC1	PC2	PC3	PC4	PC5	PC6	PC7	PC8	PC9	PC10
(Intercept)	2.23E-06	6.71E-10	0.002030281	0.196647379	0.445374834	1.32E-06	0.044942856	0.045200734	0.620396654	0.828203677
PTSD	0.825548753	0.000317763	1.28E-06	6.70E-07	0.040727815	4.32E-05	0.001004297	0.046683142	0.596924416	0.380590869
Sex	4.80E-29	2.27E-72	5.77E-07	0.669157705	0.001606541	0.634943986	0.305136182	0.781116355	0.803003661	0.358415692
AgeDeath	0.028690231	0.005095272	0.071568669	0.494474493	2.35E-07	4.06E-05	1.21E-09	0.888402207	0.121874611	0.002448517
RIN1	1.50E-08	3.26E-05	0.614658539	0.08668321	0.009798268	0.527666842	0.361938971	0.847643913	0.529127761	0.699070295
PMI	0.000776033	0.512652223	3.11E-05	0.001692297	0.132110724	0.195856767	0.787903302	7.77E-05	0.773911066	0.321873385
Region	0.010183506	0.361543256	0.00787638	5.41E-14	8.94E-22	1.09E-20	0.199062154	0.659970137	0.050492918	0.001683416
Race	0.012488818	0.013983285	0.025172942	0.64427216	0.1367159	0.389479662	0.269543566	0.60402942	0.751604758	0.273635735
