## Supplementary Table 8 for "Transcriptomic Organization of Human Posttraumatic Stress Disorder"

### Sheet: QPCR validation
Sex	ENSG	Gene name	Area	LogFC RNAseq	p-val RNAseq	LogFC qPCR	p-val qPCR
Male	ENSG00000103196	CRISPLD2	dlPFC	1.73457	0.00277807	1.4	0.0126504
Male	ENSG00000152049	KCNE4	dlPFC	1.40892	0.0102491	1.53	0.0508728
Male	ENSG00000102287	GABRE	dlPFC	1.03821	0.0425193	1.21	0.011
Male	ENSG00000060138	YBX3	dlPFC	1.29294	0.028893	1.58	0.00190746
Male	ENSG00000187479	C11orf96	dlPFC	1.66231	0.00727566	1.49	0.0451097
Male	ENSG00000124762	CDKN1A	dlPFC	1.54105	0.0209636	1.49	0.0695123
Male	ENSG00000134871	COL4A2	dlPFC	0.964712	0.0143201	1.34	0.0293528
Male	ENSG00000124357	NAGK	dlPFC	-0.199234	0.00174348	-1.5	0.0250276
Male	ENSG00000187498	COL4A1	dlPFC	1.65913	0.00220494	1.39	0.00463782
Male	ENSG00000161638	ITGA5	dlPFC	0.835014	0.0546502	1.32	0.049311
Male	ENSG00000102802	MEDAG	dlPFC	1.94739	0.0166486	2.85	0.074969
Male	ENSG00000130816	DNMT1	dlPFC	-0.163618	0.0123314	-2.5	0.014647
Female	ENSG00000138741	TRPC3	OFC	-0.542908	0.0130938	-1.4	0.811904
Female	ENSG00000138741	TRPC3	sgPFC	-0.470968	0.0188535	-1.72	0.00643737
Female	ENSG00000105655	ISYNA1	OFC	-0.465661	0.0301734	-2.1	0.00992997
Female	ENSG00000071575	TRIB2	OFC	-0.300976	0.0412679	-1.53	0.043422
Female	ENSG00000071575	TRIB2	sgPFC	-0.272516	0.0543422	-1.34	0.0921779
Female	ENSG00000123243	ITIH5	OFC	-0.8781	0.00472875	-1.82	0.750514
Female	ENSG00000123243	ITIH5	sgPFC	-0.684159	0.0300406	-1.45	0.0303158
Female	ENSG00000108551	RASD1	OFC	0.728457	0.0148088	1.52	0.0189795
Female	ENSG00000017483	SLC38A5	OFC	-0.912204	0.00950586	-3.23	0.0299761
Female	ENSG00000017483	SLC38A5	sgPFC	-0.835314	0.029548	-2.19	0.0708085
Female	ENSG00000010319	SEMA3G	OFC	-0.849348	0.013347	-1.24	0.0761111
Female	ENSG00000010319	SEMA3G	sgPFC	-0.787953	0.0245414	-2.17	0.0522432
Female	ENSG00000112096	SOD2	OFC	0.528203	0.0202181	1.27	0.00709264
Female	ENSG00000112096	SOD2	sgPFC	0.42802	0.0770086	1.45	0.0267318
Female	ENSG00000182179	UBA7	OFC	-0.79159	0.00472875	-3.12	0.00469676
Female	ENSG00000182179	UBA7	sgPFC	-0.716158	0.0143451	-1.16	0.0525449
Female	ENSG00000071246	VASH1	OFC	-0.516649	0.00135707	-0.43	0.00361166
Female	ENSG00000071246	VASH1	sgPFC	-0.422509	0.0143451	1.49	0.00909802
Female	ENSG00000102804	TSC22D1	OFC	0.425544	0.00553755	1.34	0.0177765
Female	ENSG00000118985	ELL2	OFC	0.444441	0.0244711	2.49	0.0291325
Female	ENSG00000118985	ELL2	sgPFC	0.549261	0.0145667	1.25	0.0345037
Female	ENSG00000133731	IMPA1	OFC	0.382811	0.015439	2.19	0.0195117
Female	ENSG00000133731	IMPA1	sgPFC	0.37327	0.0406781	1.72	0.026819
Female	ENSG00000074181	NOTCH3	OFC	-0.686483	0.0235644	-1.29	0.0125754
Female	ENSG00000074181	NOTCH3	sgPFC	-0.579751	0.0549735	-0.28	0.00892067
Female	ENSG00000140545	MFGE8	OFC	-0.46852	0.0247148	-0.22	0.0241344
Female	ENSG00000140545	MFGE8	sgPFC	-0.686383	0.0121392	-1.34	0.0353548
Female	ENSG00000020181	GPR124	OFC	-0.453896	0.0500084	-1.37	0.0474853
Female	ENSG00000020181	GPR124	sgPFC	-0.494563	0.0449406	-1.3	0.0501541
Female	ENSG00000198771	RCSD1	OFC	-0.40995	0.0310276	-1.93	0.0156895
Female	ENSG00000198771	RCSD1	dlPFC	-0.487346	0.051197	-2.5	0.0213849
Combined	ENSG00000101438	SLC32A1	dlPFC	-0.233774	0.0338255	-1.34	0.0410429
Combined	ENSG00000144227	NXPH2	dlPFC	-0.353467	0.0132743	-2.94	0.553516
Combined	ENSG00000106852	LHX6	dlPFC	-0.246509	0.0321456	-1.42	0.0284734
Combined	ENSG00000157005	SST	dlPFC	-0.587034	0.0218573	-1.29	0.0371539
Combined	ENSG00000168081	PNOC	dlPFC	-0.384404	0.0367737	-2.13	0.0114394
Combined	ENSG00000136750	GAD2	dlPFC	-0.29884	0.0527972	-0.45	0.0335527
Combined	ENSG00000225968	ELFN1	dlPFC	-0.263574	0.0314123	-0.32	0.0122036
Combined	ENSG00000089250	NOS1	dlPFC	-0.180452	0.023288	-1.22	0.0118291
Combined	ENSG00000140443	IGF1R	dlPFC	0.105578	0.0248861	1.45	0.0213849
Combined	ENSG00000171189	GRIK1	dlPFC	-0.219802	0.0312835	-0.93	0.0421385
